# Evolution of an unstable sex determination system in white Guinea yam (*Dioscorea rotundata*)

**DOI:** 10.64898/2026.09.08.750133

**Authors:** Aoi Kudoh, Yu Sugihara, Kohtaro Iseki, Ryo Matsumoto, Koki Minoji, Kiyoshi Onai, Akira Abe, Satoshi Natsume, Toshiyuki Sakai, Kaori Oikawa, Motoki Shimizu, Kazue Itoh, Hiroaki Adachi, Kodai Honda, Shinsuke Yamanaka, Paterne Agre, Patrick Adebola, Asrat Asfaw, Ryohei Terauchi

## Abstract

Plants often produce unstable sex phenotypes; however, the underlying evolutionary and molecular mechanisms are unclear. In white Guinea yam (*Dioscorea rotundata*), the most economically important tuber crop, genetic improvement is critical for food security but remains constrained by dioecy and complex sex phenotypes. White Guinea yam has a ZZ/ZW sex determination system in which ZZ individuals are consistently male, whereas ZW individuals can be female, male, or monoecious. Here we show that chromosome 11 is the sex chromosome, featuring a 1.2-Mb inversion between the Z and W chromosomes. A 170-kb W-specific region carries the microRNA gene *dro-MIR432*, likely involved in sex switching. The recent emergence of this miRNA-mediated ZZ/ZW system, distinct from the XY/XX system within *Dioscorea*, underscores the dynamic evolution of plant sex determination.
