## Supplementary material for "Evolution of an unstable sex determination system in white Guinea yam (*Dioscorea rotundata*)": Data S1

### Sheet: Sheet1
Data S1. Raw bioluminescence data for F-Luc and R-Luc in the dual-luciferase reporter assay in Nicotiana benthamiana leaves using three expression constructs: Target-GUS, Target-miRNA, and Target-Mutated (Fig. 3, fig. S3). Each expression construct pair was infiltrated into three N. benthamiana plants, with two treatment replicates ("Treatment replicate" in Data S1) in each independent experiment…
Experiment	Expressoion constructs		Treatment replicate	Biological replicate	Time point	Bioluminescence of F-Luc	Bioluminescence of R-Luc
	Dual-luciferase reporter	Plasmids for miRNA expression
No. 1	Target	GUS	1	1	3	1005880	33364
	Target	GUS	1	1	4	1013058	32765
	Target	GUS	1	1	5	1.0178e+06	32400
	Target	GUS	1	2	3	1096317	33797
	Target	GUS	1	2	4	1104826	33582
	Target	GUS	1	2	5	1111405	33644
	Target	GUS	1	3	3	1164838	36431
	Target	GUS	1	3	4	1172800	36127
	Target	GUS	1	3	5	1180469	35350
	Target	GUS	2	1	3	1480345	44099
	Target	GUS	2	1	4	1.49122e+06	43710
	Target	GUS	2	1	5	1.50308e+06	43032
	Target	GUS	2	2	3	1524392	50075
	Target	GUS	2	2	4	1538601	50304
	Target	GUS	2	2	5	1549946	50040
	Target	GUS	2	3	3	1340221	41462
	Target	GUS	2	3	4	1.3571e+06	40966
	Target	GUS	2	3	5	1367861	40323
	Target	miRNA	1	1	3	427472	26638
	Target	miRNA	1	1	4	432316	26728
	Target	miRNA	1	1	5	436301	26306
	Target	miRNA	1	2	3	445523	38000
	Target	miRNA	1	2	4	449663	37666
	Target	miRNA	1	2	5	453956	37354
	Target	miRNA	1	3	3	196503	15874
	Target	miRNA	1	3	4	198680	15585
	Target	miRNA	1	3	5	199831	15065
	Target	miRNA	2	1	3	214599	13911
	Target	miRNA	2	1	4	218361	13569
	Target	miRNA	2	1	5	219826	13487
	Target	miRNA	2	2	3	180286	13643
	Target	miRNA	2	2	4	182575	13691
	Target	miRNA	2	2	5	184669	13355
	Target	miRNA	2	3	3	150106	19660
	Target	miRNA	2	3	4	153464	19115
	Target	miRNA	2	3	5	155205	18975
	Target	Mutated	1	1	3	510719	18602
	Target	Mutated	1	1	4	514977	18618
	Target	Mutated	1	1	5	518553	18279
	Target	Mutated	1	2	3	417271	12711
	Target	Mutated	1	2	4	420984	12712
	Target	Mutated	1	2	5	422841	12622
	Target	Mutated	1	3	3	531967	16353
	Target	Mutated	1	3	4	535063	16397
	Target	Mutated	1	3	5	540906	16443
	Target	Mutated	2	1	3	470236	15208
	Target	Mutated	2	1	4	474063	15101
	Target	Mutated	2	1	5	478700	15121
	Target	Mutated	2	2	3	281229	14399
	Target	Mutated	2	2	4	282647	14390
	Target	Mutated	2	2	5	285953	14752
	Target	Mutated	2	3	3	395908	13197
	Target	Mutated	2	3	4	399138	13107
	Target	Mutated	2	3	5	403505	13039
	Empty	Empty	1	1	3	307	228
	Empty	Empty	1	1	4	280	189
	Empty	Empty	1	1	5	300	178
	Empty	Empty	1	2	3	296	183
	Empty	Empty	1	2	4	266	190
	Empty	Empty	1	2	5	284	183
No. 2	Target	GUS	1	1	3	894074	29628
	Target	GUS	1	1	4	898930	29528
	Target	GUS	1	1	5	901474	29247
	Target	GUS	1	2	3	980805	30181
	Target	GUS	1	2	4	989900	30120
	Target	GUS	1	2	5	993076	30153
	Target	GUS	1	3	3	947973	24343
	Target	GUS	1	3	4	953282	23907
	Target	GUS	1	3	5	957738	24461
	Target	GUS	2	1	3	631090	18899
	Target	GUS	2	1	4	633783	18946
	Target	GUS	2	1	5	637420	18856
	Target	GUS	2	2	3	1041338	31760
	Target	GUS	2	2	4	1.04761e+06	31659
	Target	GUS	2	2	5	1052616	31355
	Target	GUS	2	3	3	933414	39018
	Target	GUS	2	3	4	939843	39174
	Target	GUS	2	3	5	945388	38305
	Target	miRNA	1	1	3	505650	23584
	Target	miRNA	1	1	4	509678	23523
	Target	miRNA	1	1	5	514290	23141
	Target	miRNA	1	2	3	382917	15839
	Target	miRNA	1	2	4	387067	15919
	Target	miRNA	1	2	5	389455	15721
	Target	miRNA	1	3	3	428152	15705
	Target	miRNA	1	3	4	432543	15732
	Target	miRNA	1	3	5	435505	15504
	Target	miRNA	2	1	3	425872	17717
	Target	miRNA	2	1	4	428294	17607
	Target	miRNA	2	1	5	433012	17364
	Target	miRNA	2	2	3	323095	11798
	Target	miRNA	2	2	4	328039	11758
	Target	miRNA	2	2	5	329065	11783
	Target	miRNA	2	3	3	572573	20228
	Target	miRNA	2	3	4	580770	20153
	Target	miRNA	2	3	5	585597	19829
	Target	Mutated	1	1	3	547164	21640
	Target	Mutated	1	1	4	549758	21717
	Target	Mutated	1	1	5	548764	21773
	Target	Mutated	1	2	3	549306	18937
	Target	Mutated	1	2	4	549690	19135
	Target	Mutated	1	2	5	554306	19234
	Target	Mutated	1	3	3	546221	19608
	Target	Mutated	1	3	4	548833	19788
	Target	Mutated	1	3	5	552075	19675
	Target	Mutated	2	1	3	635910	15944
	Target	Mutated	2	1	4	639224	15562
	Target	Mutated	2	1	5	643010	15972
	Target	Mutated	2	2	3	905905	21661
	Target	Mutated	2	2	4	909912	21879
	Target	Mutated	2	2	5	916867	21899
	Target	Mutated	2	3	3	788508	19205
	Target	Mutated	2	3	4	794509	19160
	Target	Mutated	2	3	5	800013	19478
	Empty	Empty	1	1	3	357	201
	Empty	Empty	1	1	4	381	183
	Empty	Empty	1	1	5	365	182
	Empty	Empty	1	2	3	312	149
	Empty	Empty	1	2	4	321	163
	Empty	Empty	1	2	5	292	149
No. 3	Target	GUS	1	1	3	955985	46350
	Target	GUS	1	1	4	959460	45636
	Target	GUS	1	1	5	965707	45264
	Target	GUS	1	2	3	1.22098e+06	59118
	Target	GUS	1	2	4	1.22991e+06	58902
	Target	GUS	1	2	5	1.23767e+06	58694
	Target	GUS	1	3	3	1325280	76527
	Target	GUS	1	3	4	1335724	76066
	Target	GUS	1	3	5	1343641	75937
	Target	GUS	2	1	3	1120201	40021
	Target	GUS	2	1	4	1128629	39826
	Target	GUS	2	1	5	1136810	39630
	Target	GUS	2	2	3	1490332	71442
	Target	GUS	2	2	4	1.50316e+06	70772
	Target	GUS	2	2	5	1.51464e+06	70863
	Target	GUS	2	3	3	919204	35336
	Target	GUS	2	3	4	928091	34623
	Target	GUS	2	3	5	936690	34851
	Target	miRNA	1	1	3	480582	31946
	Target	miRNA	1	1	4	484725	31814
	Target	miRNA	1	1	5	487856	31865
	Target	miRNA	1	2	3	471976	24908
	Target	miRNA	1	2	4	474198	24886
	Target	miRNA	1	2	5	477223	25191
	Target	miRNA	1	3	3	260649	17363
	Target	miRNA	1	3	4	263055	17404
	Target	miRNA	1	3	5	265459	17732
	Target	miRNA	2	1	3	319689	24203
	Target	miRNA	2	1	4	322529	24117
	Target	miRNA	2	1	5	325003	24503
	Target	miRNA	2	2	3	272073	15784
	Target	miRNA	2	2	4	275740	16153
	Target	miRNA	2	2	5	277154	16114
	Target	miRNA	2	3	3	420041	35224
	Target	miRNA	2	3	4	424714	35978
	Target	miRNA	2	3	5	428997	36353
	Target	Mutated	1	1	3	321592	17650
	Target	Mutated	1	1	4	323909	17706
	Target	Mutated	1	1	5	326668	17829
	Target	Mutated	1	2	3	232974	12696
	Target	Mutated	1	2	4	235966	13067
	Target	Mutated	1	2	5	236391	12981
	Target	Mutated	1	3	3	288375	15062
	Target	Mutated	1	3	4	291070	15134
	Target	Mutated	1	3	5	292647	15229
	Target	Mutated	2	1	3	542858	28380
	Target	Mutated	2	1	4	547177	28790
	Target	Mutated	2	1	5	552594	29332
	Target	Mutated	2	2	3	666748	30105
	Target	Mutated	2	2	4	671969	30453
	Target	Mutated	2	2	5	677132	30796
	Target	Mutated	2	3	3	488828	26043
	Target	Mutated	2	3	4	494819	26472
	Target	Mutated	2	3	5	499065	26562
	Empty	Empty	1	1	3	237	220
	Empty	Empty	1	1	4	237	197
	Empty	Empty	1	1	5	232	183
	Empty	Empty	1	2	3	200	192
	Empty	Empty	1	2	4	210	177
	Empty	Empty	1	2	5	190	167
