## Supplementary material for "Evolution of an unstable sex determination system in white Guinea yam (*Dioscorea rotundata*)": Data S2

### Sheet: Sheet1
Data S2. Raw bioluminescence data for F-Luc and R-Luc in the dual-luciferase reporter assay in Nicotiana benthamiana leaves using four expression constructs: Cont.-GUS, Cont.-miRNA, Target-GUS and Target-miRNA (fig. S4). Each expression construct pair was infiltrated into three N. benthamiana plants, with one or two treatment replicates ("Treatment replicate" in Data S2) in each independent exper…
Experiment	Expressoion constructs		Treatment replicate	Biological replicate	Time point	Bioluminescence of F-Luc	Bioluminescence of R-Luc
	Dual-luciferase reporter	Plasmids for miRNA expression
No. 4	Cont.	GUS	1	1	3	5297055	339764
	Cont.	GUS	1	1	4	5328323	342193
	Cont.	GUS	1	1	5	5358531	343698
	Cont.	GUS	1	2	3	4124952	205443
	Cont.	GUS	1	2	4	4149798	207239
	Cont.	GUS	1	2	5	4.17309e+06	207540
	Cont.	GUS	1	3	3	4420900	192223
	Cont.	GUS	1	3	4	4452878	193548
	Cont.	GUS	1	3	5	4478202	194058
	Cont.	miRNA	1	1	3	1796380	86601
	Cont.	miRNA	1	1	4	1812353	88040
	Cont.	miRNA	1	1	5	1827508	88475
	Cont.	miRNA	1	2	3	2347929	108008
	Cont.	miRNA	1	2	4	2370169	110816
	Cont.	miRNA	1	2	5	2394231	111875
	Cont.	miRNA	1	3	3	5943874	266682
	Cont.	miRNA	1	3	4	5988974	272348
	Cont.	miRNA	1	3	5	6.04183e+06	277726
	Target	GUS	1	1	3	5188207	161374
	Target	GUS	1	1	4	5.23232e+06	162899
	Target	GUS	1	1	5	5261236	163369
	Target	GUS	1	2	3	5271075	196719
	Target	GUS	1	2	4	5313912	198318
	Target	GUS	1	2	5	5344666	198079
	Target	GUS	1	3	3	6468851	224882
	Target	GUS	1	3	4	6527019	225878
	Target	GUS	1	3	5	6568229	226001
	Target	miRNA	1	1	3	3567478	149232
	Target	miRNA	1	1	4	3.59622e+06	152852
	Target	miRNA	1	1	5	3632352	154806
	Target	miRNA	1	2	3	1485821	86193
	Target	miRNA	1	2	4	1501781	88405
	Target	miRNA	1	2	5	1515032	90037
	Target	miRNA	1	3	3	2.40714e+06	125602
	Target	miRNA	1	3	4	2432082	128010
	Target	miRNA	1	3	5	2454741	130265
	Empty	Empty	1	1	3	591	189
	Empty	Empty	1	1	4	624	203
	Empty	Empty	1	1	5	620	210
	Empty	Empty	1	2	3	427	183
	Empty	Empty	1	2	4	442	180
	Empty	Empty	1	2	5	419	188
No. 5	Cont.	GUS	1	1	3	1.2761e+06	52474
	Cont.	GUS	1	1	4	1277156	52056
	Cont.	GUS	1	1	5	1278425	51574
	Cont.	GUS	1	2	3	1636841	54623
	Cont.	GUS	1	2	4	1.64295e+06	54236
	Cont.	GUS	1	2	5	1645528	54110
	Cont.	GUS	1	3	3	1786028	54411
	Cont.	GUS	1	3	4	1794210	54045
	Cont.	GUS	1	3	5	1796069	53700
	Cont.	miRNA	1	1	3	1.32004e+06	65108
	Cont.	miRNA	1	1	4	1322612	64876
	Cont.	miRNA	1	1	5	1326546	64526
	Cont.	miRNA	1	2	3	1513780	77381
	Cont.	miRNA	1	2	4	1518477	77251
	Cont.	miRNA	1	2	5	1523360	76666
	Cont.	miRNA	1	3	3	1080577	47561
	Cont.	miRNA	1	3	4	1083406	47958
	Cont.	miRNA	1	3	5	1087168	47726
	Target	GUS	1	1	3	1.56775e+06	54198
	Target	GUS	1	1	4	1573882	54121
	Target	GUS	1	1	5	1577300	53841
	Target	GUS	1	2	3	1036798	46874
	Target	GUS	1	2	4	1042433	47015
	Target	GUS	1	2	5	1044733	46315
	Target	GUS	1	3	3	1785117	59478
	Target	GUS	1	3	4	1794090	58362
	Target	GUS	1	3	5	1798755	58392
	Target	miRNA	1	1	3	1.29733e+06	67005
	Target	miRNA	1	1	4	1303654	66564
	Target	miRNA	1	1	5	1306756	66686
	Target	miRNA	1	2	3	1159932	53283
	Target	miRNA	1	2	4	1163382	53543
	Target	miRNA	1	2	5	1.16867e+06	53501
	Target	miRNA	1	3	3	1188446	55027
	Target	miRNA	1	3	4	1192678	55020
	Target	miRNA	1	3	5	1196310	55252
	Empty	Empty	1	1	3	401	184
	Empty	Empty	1	1	4	365	229
	Empty	Empty	1	1	5	367	168
	Empty	Empty	1	2	3	252	169
	Empty	Empty	1	2	4	266	186
	Empty	Empty	1	2	5	252	148
No. 6	Cont.	GUS	1	1	3	377105	34688
	Cont.	GUS	1	1	4	380552	34210
	Cont.	GUS	1	1	5	384620	33487
	Cont.	GUS	1	2	3	431521	41588
	Cont.	GUS	1	2	4	437743	41586
	Cont.	GUS	1	2	5	441634	40715
	Cont.	GUS	1	3	3	437989	44031
	Cont.	GUS	1	3	4	443363	43898
	Cont.	GUS	1	3	5	448709	43184
	Cont.	miRNA	1	1	3	177773	27951
	Cont.	miRNA	1	1	4	178760	27441
	Cont.	miRNA	1	1	5	182057	27120
	Cont.	miRNA	1	2	3	156235	26761
	Cont.	miRNA	1	2	4	157828	26394
	Cont.	miRNA	1	2	5	159889	26063
	Cont.	miRNA	1	3	3	151927	25696
	Cont.	miRNA	1	3	4	154846	25476
	Cont.	miRNA	1	3	5	155829	25130
	Target	GUS	1	1	3	310972	31458
	Target	GUS	1	1	4	316253	31197
	Target	GUS	1	1	5	319059	31092
	Target	GUS	1	2	3	285430	29934
	Target	GUS	1	2	4	289233	29797
	Target	GUS	1	2	5	293464	29629
	Target	GUS	1	3	3	265031	33653
	Target	GUS	1	3	4	268986	33513
	Target	GUS	1	3	5	272848	33091
	Target	GUS	2	1	3	199218	24328
	Target	GUS	2	1	4	203431	24485
	Target	GUS	2	1	5	205780	24335
	Target	GUS	2	2	3	266572	27885
	Target	GUS	2	2	4	272369	28195
	Target	GUS	2	2	5	275253	27508
	Target	GUS	2	3	3	207245	27215
	Target	GUS	2	3	4	210011	26979
	Target	GUS	2	3	5	212931	26501
	Target	miRNA	1	1	3	100444	18348
	Target	miRNA	1	1	4	101104	18245
	Target	miRNA	1	1	5	102505	17965
	Target	miRNA	1	2	3	118305	18487
	Target	miRNA	1	2	4	119819	18514
	Target	miRNA	1	2	5	121694	18438
	Target	miRNA	1	3	3	97866	17678
	Target	miRNA	1	3	4	100368	17339
	Target	miRNA	1	3	5	101176	17348
	Target	miRNA	2	1	3	88250	17022
	Target	miRNA	2	1	4	89897	16654
	Target	miRNA	2	1	5	91271	16600
	Target	miRNA	2	2	3	88447	16223
	Target	miRNA	2	2	4	90352	16121
	Target	miRNA	2	2	5	91834	16037
	Target	miRNA	2	3	3	63702	17002
	Target	miRNA	2	3	4	65760	16875
	Target	miRNA	2	3	5	66379	16218
	Empty	Empty	1	1	3	224	178
	Empty	Empty	1	1	4	213	155
	Empty	Empty	1	1	5	213	174
	Empty	Empty	1	2	3	198	165
	Empty	Empty	1	2	4	182	152
	Empty	Empty	1	2	5	174	140
No. 7	Cont.	GUS	1	1	3	31811	11651
	Cont.	GUS	1	1	4	32494	11346
	Cont.	GUS	1	1	5	32607	11246
	Cont.	GUS	1	2	3	34275	9111
	Cont.	GUS	1	2	4	34663	9159
	Cont.	GUS	1	2	5	35409	8942
	Cont.	GUS	1	3	3	28899	12008
	Cont.	GUS	1	3	4	28954	11558
	Cont.	GUS	1	3	5	29396	11609
	Cont.	miRNA	1	1	3	41058	18719
	Cont.	miRNA	1	1	4	41869	18462
	Cont.	miRNA	1	1	5	41986	18205
	Cont.	miRNA	1	2	3	116657	23514
	Cont.	miRNA	1	2	4	119156	23071
	Cont.	miRNA	1	2	5	119948	22428
	Cont.	miRNA	1	3	3	107350	23754
	Cont.	miRNA	1	3	4	108969	23176
	Cont.	miRNA	1	3	5	110159	22775
	Target	GUS	1	1	3	113849	20776
	Target	GUS	1	1	4	114928	20313
	Target	GUS	1	1	5	116669	20160
	Target	GUS	1	2	3	135415	21113
	Target	GUS	1	2	4	137979	21020
	Target	GUS	1	2	5	138819	20915
	Target	GUS	1	3	3	142793	18480
	Target	GUS	1	3	4	145215	18165
	Target	GUS	1	3	5	146862	18157
	Target	miRNA	1	1	3	39438	19179
	Target	miRNA	1	1	4	40600	19247
	Target	miRNA	1	1	5	40593	18798
	Target	miRNA	1	2	3	46424	20131
	Target	miRNA	1	2	4	47062	19942
	Target	miRNA	1	2	5	48216	19844
	Target	miRNA	1	3	3	47889	32633
	Target	miRNA	1	3	4	48789	32005
	Target	miRNA	1	3	5	49195	31777
	Target	miRNA	2	1	3	21561	16886
	Target	miRNA	2	1	4	21599	16958
	Target	miRNA	2	1	5	21910	16667
	Target	miRNA	2	2	3	19382	13325
	Target	miRNA	2	2	4	19757	13431
	Target	miRNA	2	2	5	19717	12890
	Target	miRNA	2	3	3	36547	14815
	Target	miRNA	2	3	4	37396	14828
	Target	miRNA	2	3	5	37737	14461
	Empty	Empty	1	1	3	187	154
	Empty	Empty	1	1	4	146	157
	Empty	Empty	1	1	5	172	131
	Empty	Empty	1	2	3	182	142
	Empty	Empty	1	2	4	139	161
	Empty	Empty	1	2	5	152	143
No. 8	Cont.	GUS	1	1	3	233630	12802
	Cont.	GUS	1	1	4	232572	12476
	Cont.	GUS	1	1	5	233774	12570
	Cont.	GUS	1	2	3	254239	14253
	Cont.	GUS	1	2	4	255072	13999
	Cont.	GUS	1	2	5	255031	13996
	Cont.	GUS	1	3	3	240650	13244
	Cont.	GUS	1	3	4	242235	12928
	Cont.	GUS	1	3	5	242204	12873
	Cont.	miRNA	1	1	3	189644	12780
	Cont.	miRNA	1	1	4	190127	12480
	Cont.	miRNA	1	1	5	189925	12420
	Cont.	miRNA	1	2	3	210040	16022
	Cont.	miRNA	1	2	4	211689	15717
	Cont.	miRNA	1	2	5	210986	15738
	Cont.	miRNA	1	3	3	190422	12531
	Cont.	miRNA	1	3	4	191646	12772
	Cont.	miRNA	1	3	5	191596	12191
	Target	GUS	1	1	3	180635	11355
	Target	GUS	1	1	4	181292	11195
	Target	GUS	1	1	5	181097	11012
	Target	GUS	1	2	3	195307	10453
	Target	GUS	1	2	4	195837	10364
	Target	GUS	1	2	5	195691	10377
	Target	GUS	1	3	3	189617	8319
	Target	GUS	1	3	4	190292	8118
	Target	GUS	1	3	5	190998	8083
	Target	miRNA	1	1	3	160488	12735
	Target	miRNA	1	1	4	161003	12499
	Target	miRNA	1	1	5	161238	12416
	Target	miRNA	1	2	3	102728	8318
	Target	miRNA	1	2	4	102935	8282
	Target	miRNA	1	2	5	103164	8227
	Target	miRNA	1	3	3	95823	11112
	Target	miRNA	1	3	4	96377	10899
	Target	miRNA	1	3	5	96576	10666
	Target	miRNA	2	1	3	62906	8235
	Target	miRNA	2	1	4	62291	8079
	Target	miRNA	2	1	5	62952	7854
	Target	miRNA	2	2	3	85665	9824
	Target	miRNA	2	2	4	85542	10250
	Target	miRNA	2	2	5	85762	9988
	Target	miRNA	2	3	3	31213	9926
	Target	miRNA	2	3	4	31508	9972
	Target	miRNA	2	3	5	31544	9819
	Empty	Empty	1	1	3	189	132
	Empty	Empty	1	1	4	183	147
	Empty	Empty	1	1	5	178	145
	Empty	Empty	1	2	3	167	129
	Empty	Empty	1	2	4	159	126
	Empty	Empty	1	2	5	144	132
No. 9	Cont.	GUS	1	1	3	403132	19289
	Cont.	GUS	1	1	4	405580	18705
	Cont.	GUS	1	1	5	403774	18594
	Cont.	GUS	1	2	3	359099	18025
	Cont.	GUS	1	2	4	359908	18030
	Cont.	GUS	1	2	5	361245	17679
	Cont.	GUS	1	3	3	443753	19802
	Cont.	GUS	1	3	4	443971	19450
	Cont.	GUS	1	3	5	444989	18914
	Cont.	miRNA	1	1	3	136775	13172
	Cont.	miRNA	1	1	4	137519	12912
	Cont.	miRNA	1	1	5	137457	12786
	Cont.	miRNA	1	2	3	163149	14003
	Cont.	miRNA	1	2	4	164074	14028
	Cont.	miRNA	1	2	5	163747	13723
	Cont.	miRNA	1	3	3	171468	15982
	Cont.	miRNA	1	3	4	171687	15735
	Cont.	miRNA	1	3	5	172643	15328
	Target	GUS	1	1	3	711024	31306
	Target	GUS	1	1	4	714455	30997
	Target	GUS	1	1	5	711843	30172
	Target	GUS	1	2	3	731315	29013
	Target	GUS	1	2	4	731191	28808
	Target	GUS	1	2	5	732402	28102
	Target	GUS	1	3	3	712991	29475
	Target	GUS	1	3	4	713123	28978
	Target	GUS	1	3	5	714093	29180
	Target	miRNA	1	1	3	334420	26552
	Target	miRNA	1	1	4	334305	26532
	Target	miRNA	1	1	5	334380	26312
	Target	miRNA	1	2	3	294503	21496
	Target	miRNA	1	2	4	295446	21248
	Target	miRNA	1	2	5	295390	21063
	Target	miRNA	1	3	3	299155	21579
	Target	miRNA	1	3	4	299788	21461
	Target	miRNA	1	3	5	300491	21338
	Target	miRNA	2	1	3	143265	14775
	Target	miRNA	2	1	4	143664	14620
	Target	miRNA	2	1	5	143172	14544
	Target	miRNA	2	2	3	165255	15361
	Target	miRNA	2	2	4	166473	15227
	Target	miRNA	2	2	5	166218	15148
	Target	miRNA	2	3	3	166144	13410
	Target	miRNA	2	3	4	165799	13491
	Target	miRNA	2	3	5	166643	13300
	Empty	Empty	1	1	3	154	158
	Empty	Empty	1	1	4	173	141
	Empty	Empty	1	1	5	161	137
	Empty	Empty	1	2	3	134	136
	Empty	Empty	1	2	4	145	115
	Empty	Empty	1	2	5	118	122
