## Supplementary material for "Evolution of an unstable sex determination system in white Guinea yam (*Dioscorea rotundata*)": Data S3

### Sheet: Sheet1
Data S3. Illumina short reads from 332 Dioscorea rotundata accessions.
Sample			Accession No.		Fastq size			Aligned bam information (Reference genome: Haplotype 2)
Name	IITA name				Original (Gbp)	Filtered (Gbp)		Alignd (Gbp)	Unmapped (Gbp)	Average depth
DRS_001	TDr2946A		DRR208876		12.7	12.4351		12.07	0.17	21.161
DRS_002	TDr1489A		DRR208761		8.09	7.88756		7.684	0.054	13.4715
DRS_003	TDr2284A		DRR208762,DRR208884		15.28	14.9254		14.394	0.291	25.2354
DRS_004	TDr1499A		DRR208763,DRR208885		13.65	13.2351		12.681	0.259	22.2322
DRS_006	TDr1509A		DRR208764,DRR208886		13.47	12.9455		12.176	0.359	21.3468
DRS_007	TDr1510A		DRR208765,DRR208887		12.3	11.7144		10.969	0.298	19.2307
DRS_009	TDr3782A		DRR208766,DRR208888		13.23	12.7736		12.152	0.259	21.3047
DRS_010	TDr1533A		DRR208767,DRR208889		13.31	12.7318		12.007	0.306	21.0505
DRS_011	TDr1543A		DRR208768,DRR208890		13.22	12.7238		12.025	0.3	21.0821
DRS_012	TDr1858C		DRR208877		14.22	13.8636		13.429	0.182	23.5435
DRS_013	TDr1576A		DRR208769,DRR208891		12.81	12.5327		12.148	0.195	21.2977
DRS_014	TDr1585A		DRR208770,DRR208892		14.01	13.5231		12.873	0.297	22.5688
DRS_015	TDr1585C		DRR208771,DRR208893		15.02	14.4268		13.661	0.304	23.9503
DRS_016	TDr1598A		DRR208772,DRR208894		13.8	13.2639		12.346	0.562	21.6448
DRS_017	TDr1622A		DRR208773,DRR208895		12.71	12.2212		11.592	0.259	20.3229
DRS_018	TDr1628A		DRR208774		8.08	7.87232		7.655	0.062	13.4206
DRS_019	TDr1631C		DRR208775,DRR208896		15.29	14.9027		14.389	0.227	25.2266
DRS_020	TDr1649A		DRR208776,DRR208897		12.64	12.252		11.671	0.267	20.4614
DRS_021	TDr1650B		DRR208777,DRR208898		12.42	11.9964		11.407	0.259	19.9986
DRS_022	TDr1653A		DRR208778,DRR208899		12.68	12.3919		11.93	0.252	20.9155
DRS_023	TDr1655A		DRR208779,DRR208900		12.24	11.741		11.123	0.249	19.5007
DRS_024	TDr1663A		DRR208780,DRR208901		13.69	13.0087		12.22	0.295	21.4239
DRS_025	TDr1686A		DRR208781,DRR208902		12.58	12.3145		11.955	0.178	20.9593
DRS_026	TDr1707A		DRR208782,DRR208903		13.51	13.1222		12.718	0.201	22.297
DRS_027	TDr1709A		DRR208878		16.91	16.5556		15.989	0.314	28.0317
DRS_028	TDr1711A		DRR208783		7.64	7.457		7.269	0.046	12.7439
DRS_029	TDr3872A		DRR208784,DRR208904		12.61	12.3001		11.924	0.198	20.905
DRS_030	TDr1732A		DRR208785,DRR208905		13.95	13.6165		13.21	0.2	23.1596
DRS_031	TDr1735A		DRR208786,DRR208906		13.02	12.6911		12.326	0.176	21.6098
DRS_032	TDr2029A		DRR208787,DRR208907		11.77	11.5309		11.212	0.182	19.6567
DRS_033	TDr1760A		DRR208788,DRR208908		11.42	11.0038		10.6	0.115	18.5838
DRS_034	TDr1763C		DRR208789,DRR208909		16.32	15.6346		15.036	0.131	26.3609
DRS_035	TDr1804A		DRR208790,DRR208910		12.63	12.0798		11.614	0.13	20.3615
DRS_036	TDr1775A		DRR208791,DRR208911		11.44	10.9957		10.361	0.327	18.1648
DRS_037	TDr1798A		DRR208792		8.14	7.91029		7.658	0.092	13.4259
DRS_038	TDr1805A		DRR208793,DRR208912		12.6	12.25		11.896	0.118	20.8559
DRS_039	TDr1807A		DRR208794,DRR208913		11.35	11.0402		10.513	0.323	18.4312
DRS_040	TDr1829A		DRR208795,DRR208914		11.26	10.7279		10.278	0.146	18.0192
DRS_041	TDr1850A		DRR208796,DRR208915		11.35	10.9899		10.642	0.116	18.6574
DRS_042	TDr1899A		DRR208797,DRR208916		13.9	13.3606		12.798	0.235	22.4373
DRS_043	TDr1922C		DRR208798		7.43	7.15623		6.859	0.114	12.0251
DRS_044	TDr1935A		DRR208799,DRR208917		11.67	11.2358		10.772	0.189	18.8853
DRS_045	TDr2608A		DRR208800,DRR208918		12.53	12.1582		11.682	0.251	20.4807
DRS_046	TDr2041B		DRR208801,DRR208919		14.19	13.8293		13.359	0.228	23.4208
DRS_047	TDr2121A		DRR208802,DRR208920		11.61	11.2799		10.949	0.133	19.1956
DRS_048	TDr2155A		DRR208803,DRR208921		13.17	12.7296		11.963	0.515	20.9734
DRS_049	TDr2159A		DRR208804,DRR208922		11.28	10.973		10.526	0.25	18.454
DRS_050	TDr2161C		DRR208805,DRR208923		12.97	12.6139		11.897	0.502	20.8577
DRS_051	TDr2167A		DRR208806,DRR208924		11.86	11.4705		10.803	0.429	18.9397
DRS_053	TDr2207A		DRR208807,DRR208925		11.41	11.0167		10.616	0.13	18.6118
DRS_054	TDr2210A		DRR208879		10.71	10.4472		10.074	0.176	17.6616
DRS_055	TDr3311B		DRR208808,DRR208926		13.88	13.6204		13.213	0.244	23.1649
DRS_056	TDr2262C		DRR208809,DRR208927		11.63	11.462		11.091	0.252	19.4446
DRS_057	TDr2320A		DRR208928		8.95	8.78747		8.529	0.152	14.9529
DRS_058	TDr2484A		DRR208810,DRR208929		12.62	12.4193		12.108	0.183	21.2276
DRS_059	TDr2973A		DRR208930		11.15	10.9463		10.626	0.192	18.6294
DRS_060	TDr2425B		DRR208931		10.38	10.1871		9.908	0.158	17.3706
DRS_061	TDr2427B		DRR208811,DRR208932		12.28	12.0613		11.474	0.427	20.1161
DRS_062	TDr2435A		DRR208812		7.61	7.47098		7.303	0.049	12.8035
DRS_063	TDr2439A		DRR208813,DRR208933		10.11	9.89002		9.644	0.082	16.9077
DRS_064	TDr2453A		DRR208814,DRR208934		13.41	13.1602		12.82	0.196	22.4758
DRS_065	TDr2491A		DRR208815,DRR208935		13.74	13.52		13.196	0.182	23.135
DRS_066	TDr3569A		DRR208816,DRR208936		15.47	15.2561		14.944	0.186	26.1996
DRS_067	TDr2533C		DRR208880		11.24	10.993		10.655	0.141	18.6802
DRS_068	TDr2554A		DRR208817,DRR208937		16.37	16.1967		15.435	0.635	27.0604
DRS_069	TDr2575A		DRR208938		8.89	8.78749		8.573	0.132	15.0301
DRS_070	TDr2636B		DRR208939		8.88	8.75691		8.533	0.138	14.9599
DRS_071	TDr2674A		DRR208940		8.56	8.45822		8.272	0.101	14.5024
DRS_072	TDr2713A		DRR208818,DRR208941		13.04	12.8398		12.54	0.163	21.985
DRS_073	TDr1684A		DRR208819,DRR208942		15.55	15.2102		14.871	0.116	26.0716
DRS_074	TDr2948A		DRR208820,DRR208943		11.67	11.4696		11.221	0.103	19.6725
DRS_075	TDr2965A		DRR208944		12.16	12.0088		11.741	0.151	20.5842
DRS_076	TDr2968A		DRR208881		9.19	8.99309		8.723	0.12	15.293
DRS_077	TDr2975A		DRR208945		11.13	11.0119		10.784	0.137	18.9064
DRS_078	TDr4067A		DRR208821,DRR208946		12.84	12.5838		11.937	0.477	20.9278
DRS_079	TDr2577A		DRR208822,DRR208947		13	12.8063		12.491	0.184	21.8991
DRS_080	TDr3325A		DRR208823,DRR208948		13.81	13.5821		13.137	0.272	23.0316
DRS_081	TDr3470A		DRR208882		9.57	9.33237		9.028	0.137	15.8278
DRS_082	TDr3436A		DRR208824,DRR208949		9.71	8.68572		7.014	0.065	12.2968
DRS_083	TDr3447B		DRR208825,DRR208950		12.45	11.703		10.546	0.2	18.4891
DRS_084	TDr3519A		DRR208826,DRR208951		16.08	15.9103		15.202	0.584	26.6519
DRS_085	TDr3527A		DRR208827		7.58	7.40878		7.213	0.062	12.6457
DRS_086	TDr2276A		DRR208828,DRR208952		15.07	14.8931		14.535	0.245	25.4826
DRS_087	TDr3576A		DRR208953		17.05	16.6835		16.027	0.433	28.0983
DRS_088	TDr3624B		DRR208954		9.68	9.46625		9.13	0.203	16.0066
DRS_089	TDr2503A		DRR208883		10.12	9.91689		9.656	0.104	16.9288
DRS_090	TDr3678A		DRR208829,DRR208955		15.57	15.3429		14.93	0.271	26.1751
DRS_091	TDr3719A		DRR208956		10.51	10.0844		9.506	0.206	16.6658
DRS_092	TDr3828B		DRR208830,DRR208957		14.56	14.3562		14.013	0.193	24.5674
DRS_093	TDr3842A		DRR208958		16.92	16.7319		16.333	0.262	28.6348
DRS_094	TDr3863A		DRR208831,DRR208959		12.26	12.0543		11.787	0.118	20.6648
DRS_095	TDr3955C		DRR208832,DRR208960		12.58	12.2821		11.91	0.18	20.8805
DRS_096	TDr2090B		DRR208833,DRR208961		11.97	11.7469		11.415	0.176	20.0126
DRS_097	TDr1772A		DRR208834,DRR208962		11.77	11.4603		11.09	0.19	19.4428
DRS_098	TDr3357A		DRR208835,DRR208963		12.18	11.9151		11.547	0.176	20.244
DRS_099	TDr4017A		DRR208836,DRR208964		13.05	12.6823		12.19	0.265	21.3713
DRS_100	TDr3623C		DRR208837,DRR208965		13.73	13.2487		12.642	0.265	22.1638
DRS_101	TDr4100A		DRR208838,DRR208966		13.31	12.9643		12.509	0.233	21.9306
DRS_102	TDr2826A		DRR208839		8.63	8.42617		8.204	0.058	14.3831
DRS_103	TDr4155A		DRR208840,DRR208967		10.98	10.6828		10.256	0.212	17.9807
DRS_104	TDr4180A		DRR208841,DRR208968		11.13	10.8782		10.519	0.211	18.4418
DRS_106	TDr2042A		DRR208842,DRR208969		11.49	11.2101		10.829	0.196	18.9853
DRS_165	TDr608		DRR208843		10.92	10.7696		10.601	0.055	18.5855
DRS_169	TDrFaketsa		DRR208844		13.01	12.8599		12.671	0.076	22.2146
DRS_177	TDrGbangu		DRR208845		11.57	11.3825		11.171	0.08	19.5848
DRS_208	TDr09/00362		DRR208846		9.01	8.88634		8.752	0.045	15.3439
DRS_211	TDr09/00799		DRR208847		10.73	10.5902		10.434	0.055	18.2927
DRS_212	TDrMeccakusa		DRR208848		8.41	8.26885		8.121	0.041	14.2376
DRS_213	TDr09/09132		DRR208849		9.97	9.83896		9.684	0.056	16.9779
DRS_220	TDrOjuiyawo		DRR208850		7.58	7.48216		7.364	0.045	12.9105
DRS_253	TDr2119		DRR208851		9.33	9.21297		9.07	0.056	15.9014
DRS_259	TDr2347		DRR208852		9.94	9.80244		9.651	0.052	16.92
DRS_282	TDrOgoja		DRR208853		12.34	12.1568		11.943	0.086	20.9383
DRS_293	TDr10/00077		DRR208854		10.65	10.4844		10.302	0.059	18.0613
DRS_297	TDrGbongi		DRR208855		9.56	9.37286		9.149	0.095	16.0399
DRS_307	TDr10/00125		DRR208856		8.97	8.84864		8.712	0.039	15.2738
DRS_312	TDrLagos		DRR208857		7.85	7.71193		7.553	0.059	13.2418
DRS_318	TDrHembakwase		DRR208858		9.25	9.12246		8.966	0.056	15.7191
DRS_320	TDr89/02157		DRR208859		11.44	11.2524		11.058	0.058	19.3867
DRS_322	TDr97/00632		DRR208860		8.64	8.51724		8.376	0.062	14.6847
DRS_324	TDr00/02405		DRR208861		11.07	10.847		10.587	0.112	18.561
DRS_325	TDr10/00013		DRR208862		10.25	10.0533		9.823	0.087	17.2216
DRS_326	TDr10/00048		DRR208863		8.99	8.88014		8.749	0.048	15.3386
DRS_327	TDr10/00179		DRR208864		9.13	8.97247		8.774	0.076	15.3825
DRS_328	TDr10/00344		DRR208865		10.16	9.99649		9.806	0.066	17.1917
DRS_329	TDr10/00360		DRR208866		11.47	11.2426		10.978	0.095	19.2465
DRS_330	TDr10/00459		DRR208867		11.39	11.22		11.008	0.092	19.2991
DRS_331	TDr10/00021		DRR208868		10.88	10.7199		10.53	0.069	18.4611
DRS_332	TDr89/02475		DRR208869		7.7	7.59241		7.461	0.046	13.0805
DRS_333	TDr89/02677		DRR208870		9.64	9.52656		9.373	0.056	16.4326
DRS_334	TDr96/00629		DRR208871		9.43	9.29205		9.133	0.058	16.0119
DRS_335	TDr96/01818		DRR208872		10.27	10.111		9.915	0.076	17.3828
DRS_336	TDr99/02562		DRR208873		10.56	10.4011		10.213	0.065	17.9053
DRS_337	TDrAkwuchi		DRR208874		9.43	9.29803		9.141	0.048	16.0259
DRS_338	TDrDanacha		DRR208875		10.57	10.3484		10.083	0.109	17.6774
TDr_001	TDr1492		DRR208563		8.93	8.60085		8.294	0.064	14.5409
TDr_002	TDr2262		DRR208564		6.84	6.65757		6.459	0.045	11.3238
TDr_003	TDr1533		DRR208565		7.61	7.27189		6.954	0.055	12.1917
TDr_004	TDr1559		DRR208566		8.65	8.42942		8.172	0.088	14.327
TDr_005	TDr1577		DRR208567		8.77	8.60023		8.213	0.249	14.3989
TDr_006	TDr1598		DRR208568		9.47	9.20368		8.883	0.114	15.5736
TDr_007	TDr1615		DRR208569		8.48	8.20675		7.812	0.167	13.6959
TDr_008	TDr1628		DRR208570		7.36	7.15807		6.913	0.058	12.1198
TDr_009	TDr1669		DRR208571		7.41	7.20667		7.011	0.05	12.2916
TDr_010	TDr1707		DRR208572		9.48	9.22624		8.939	0.089	15.6717
TDr_011	TDr1717		DRR208573		8.85	8.70879		8.549	0.053	14.988
TDr_012	TDr1763		DRR208574		8.62	8.46519		8.291	0.066	14.5357
TDr_013	TDr1769		DRR208575		10	9.74014		9.249	0.24	16.2152
TDr_014	TDr1799		DRR208576		7.81	7.59892		7.404	0.051	12.9806
TDr_015	TDr1825		DRR208577		8.01	7.43285		7.02	0.101	12.3074
TDr_016	TDr1876		DRR208578		9.56	9.37123		8.97	0.226	15.7261
TDr_017	TDr1937		DRR208579		10.02	9.74712		9.421	0.136	16.5168
TDr_018	TDr1939		DRR208580		9.87	9.39759		8.897	0.196	15.5981
TDr_019	TDr1949		DRR208581		8.22	8.04143		7.825	0.067	13.7187
TDr_020	TDr2015		DRR208582		8.5	8.31669		7.967	0.182	13.9676
TDr_021	TDr2028		DRR208583		9.44	9.27927		8.907	0.22	15.6156
TDr_022	TDr2038		DRR208584		7.88	7.60564		7.3	0.12	12.7983
TDr_023	TDr2050		DRR208585		10.79	10.269		9.573	0.413	16.7833
TDr_024	TDr2059		DRR208586		10.16	9.84439		9.426	0.22	16.5255
TDr_025	TDr2090		DRR208587		7.64	7.37741		7.094	0.093	12.4371
TDr_026	TDr2104		DRR208588		8.55	8.31579		8.063	0.082	14.1359
TDr_027	TDr2110		DRR208589		9.84	9.6808		9.318	0.218	16.3362
TDr_028	TDr2211		DRR208590		9.65	9.42688		9.159	0.059	16.0574
TDr_029	TDr2080		DRR208591		9.78	9.59029		9.332	0.081	16.3607
TDr_030	TDr2349		DRR208592		9.61	9.43369		9.139	0.13	16.0224
TDr_031	TDr2363		DRR208593		7.7	7.32891		6.875	0.229	12.0532
TDr_032	TDr2406		DRR208594		10.33	10.1463		9.903	0.068	17.3618
TDr_033	TDr2432		DRR208595		6.7	6.44738		6.126	0.159	10.74
TDr_034	TDr2439		DRR208596		9.57	9.17831		8.745	0.185	15.3316
TDr_035	TDr2458		DRR208597		6.94	6.71476		6.483	0.04	11.3659
TDr_036	TDr2502		DRR208598		6.51	6.331		6.143	0.051	10.7698
TDr_037	TDr2581		DRR208599		9.62	9.43124		9.149	0.108	16.0399
TDr_038	TDr2645		DRR208600		9.37	9.21267		9.032	0.058	15.8348
TDr_039	TDr2674		DRR208601		7.65	7.44892		7.224	0.069	12.665
TDr_040	TDr2681		DRR208602		10.16	9.56288		8.637	0.621	15.1423
TDr_041	TDr2683		DRR208603		9.63	8.61093		7.065	1.126	12.3863
TDr_042	TDr2687		DRR208604		14.48	14.2031		13.844	0.105	24.2711
TDr_043	TDr2701		DRR208605		9.63	9.19066		8.518	0.462	14.9336
TDr_044	TDr2724		DRR208606		10.14	8.54773		6.727	1.061	11.7937
TDr_045	TDr2694		DRR208607		8.06	7.88617		7.657	0.103	13.4241
TDr_046	TDr2770		DRR208608		9.33	8.8054		8.182	0.335	14.3446
TDr_047	TDr2936		DRR208609		10.09	9.58294		8.906	0.423	15.6139
TDr_048	TDr2965		DRR208610		10.01	9.79093		9.533	0.085	16.7131
TDr_049	TDr2973		DRR208611		13.14	12.8226		12.229	0.292	21.4397
TDr_050	TDr3002		DRR208612		9.89	9.01641		7.794	0.84	13.6643
TDr_051	TDr09/00064		DRR208613		8.52	7.45403		6.182	0.791	10.8382
TDr_052	TDr00/00362		DRR208614		8.13	7.94956		7.747	0.079	13.5819
TDr_053	TDr05/00589		DRR208615		12.86	12.5703		12.209	0.087	21.4047
TDr_054	TDr05/00632		DRR208616		7.87	7.63966		7.389	0.082	12.9543
TDr_055	TDr07/00157		DRR208617		8.49	8.19726		7.881	0.065	13.8169
TDr_056	TDr09/01932		DRR208618		8.47	8.33204		8.163	0.059	14.3113
TDr_057	TDr08/00092		DRR208619		8.19	7.93807		7.625	0.126	13.368
TDr_058	TDr08/00108		DRR208620		9.46	9.33467		9.175	0.06	16.0855
TDr_059	TDr08/00122		DRR208621		8.98	8.83049		8.601	0.104	15.0792
TDr_061	TDr07/00732		DRR208622		10.1	9.95324		9.768	0.07	17.1251
TDr_062	TDr08/00207		DRR208623		8.83	8.41531		8.023	0.112	14.0658
TDr_063	TDr08/00617		DRR208624		9.35	9.20222		9.01	0.068	15.7962
TDr_064	TDr08/00799		DRR208625		11.5	11.3413		10.615	0.596	18.6101
TDr_065	TDr09/00325		DRR208626		14.08	13.8852		13.622	0.098	23.8819
TDr_066	TDr96/02433		DRR208627		14.54	14.3375		14.029	0.156	24.5955
TDr_067	TDr08/01344		DRR208628		15.31	15.1389		14.892	0.11	26.1085
TDr_068	TDr08/01024		DRR208629		6.51	6.37061		6.174	0.106	10.8242
TDr_069	TDr09/00023		DRR208630		7.32	7.2068		7.054	0.058	12.367
TDr_070	TDr09/00028		DRR208631		9.46	9.33117		9.14	0.093	16.0241
TDr_071	TDr09/00056		DRR208632		6.89	6.6462		6.362	0.124	11.1538
TDr_072	TDr09/00070		DRR208633		8.13	7.99347		7.822	0.068	13.7134
TDr_073	TDr09/00091		DRR208634		7.81	7.65521		7.459	0.08	13.077
TDr_074	TDr09/00104		DRR208635		8.88	8.77711		8.646	0.051	15.158
TDr_075	TDr09/00108		DRR208636		8.73	8.42696		8.065	0.176	14.1394
TDr_076	TDr09/00114		DRR208637		7.66	7.27694		6.832	0.224	11.9778
TDr_077	TDr09/00125		DRR208638		8.29	7.95479		7.568	0.182	13.2681
TDr_078	TDr09/00134		DRR208639		5.53	5.25598		5.004	0.07	8.77294
TDr_079	TDr09/00248		DRR208640		9.28	9.03733		8.796	0.06	15.421
TDr_080	TDr09/00350		DRR208641		8.54	8.34615		8.113	0.097	14.2236
TDr_081	TDr99/02789		DRR208642		5.88	5.52597		5.242	0.055	9.1902
TDr_082	TDr11/00263.1		DRR208643		5.02	4.86961		4.704	0.046	8.24699
TDr_083	TDr08/00161		DRR208644		7.23	7.05898		6.845	0.087	12.0006
TDr_084	TDr11/00799		DRR208645		13.32	13.0055		12.625	0.166	22.134
TDr_085	TDr11/01041		DRR208646		8.72	8.57317		8.382	0.078	14.6952
TDr_086	TDr12/00474		DRR208647		8.47	8.28164		8.052	0.089	14.1167
TDr_087	TDr08/00146		DRR208648		8.96	8.74818		8.511	0.083	14.9214
TDr_088	TDrAlumaco		DRR208649		10.9	10.5247		10.111	0.087	17.7265
TDr_089	TDrHembakoase		DRR208650		6.4	6.31427		6.197	0.039	10.8645
TDr_090	TDr89/02665		DRR208651		11.01	10.8134		10.546	0.086	18.4891
TDr_091	TDr05/00046		DRR208652		8.32	8.08956		7.842	0.073	13.7485
TDr_092	TDr05/00432		DRR208653		8.65	8.38971		8.054	0.083	14.1202
TDr_093	TDr05/00389		DRR208654		5.53	5.31591		5.103	0.04	8.94651
TDr_094	TDr08/00023		DRR208655		7.24	6.99589		6.717	0.051	11.7762
TDr_095	TDr08/00115		DRR208656		7.82	7.56999		7.242	0.084	12.6966
TDr_096	TDr08/00197		DRR208657		9.05	8.83757		8.605	0.04	15.0862
TDr_097	TDr08/00974		DRR208658		6.68	6.45024		6.185	0.043	10.8435
TDr_098	TDr08/00896		DRR208659		8.32	8.20125		8.056	0.046	14.1237
TDr_099	TDr08/00841		DRR208660		11.21	10.9505		10.641	0.1	18.6557
TDr_100	TDr0836		DRR208661		7.49	7.29489		7.065	0.081	12.3863
TDr_101	TDr1686		DRR208662		10.98	10.7182		10.33	0.189	18.1104
TDr_102	TDr3010		DRR208663		12.57	12.2853		11.847	0.212	20.77
TDr_103	TDr3357		DRR208664		11.48	11.286		10.998	0.135	19.2815
TDr_104	TDr3408		DRR208665		11.17	10.9951		10.723	0.137	18.7994
TDr_105	TDr3430		DRR208666		9.58	9.37036		9.061	0.146	15.8856
TDr_106	TDr3519		DRR208667		9.88	9.71451		9.282	0.3	16.2731
TDr_107	TDr3567		DRR208668		10	9.7499		9.344	0.216	16.3818
TDr_108	TDr3569		DRR208669		10.02	9.82411		9.538	0.146	16.7219
TDr_109	TDr3579		DRR208670		8.82	8.59983		8.092	0.313	14.1868
TDr_110	TDr3592		DRR208671		8.67	8.51025		8.12	0.264	14.2359
TDr_111	TDr3610		DRR208672		10.2	9.99649		9.673	0.168	16.9586
TDr_112	TDr3663		DRR208673		10.92	10.7021		10.374	0.163	18.1876
TDr_113	TDr3814		DRR208674		11.07	10.8016		10.465	0.133	18.3471
TDr_114	TDr3881		DRR208675		11.82	11.6221		11.32	0.144	19.8461
TDr_115	TDr4028		DRR208676		11.29	11.0618		10.738	0.149	18.8257
TDr_116	TDr08/00641		DRR208677		11.86	11.6203		11.239	0.18	19.7041
TDr_117	TDr08/00756		DRR208678		9.84	9.59712		9.205	0.191	16.1381
TDr_118	TDr09/00131		DRR208679		9.12	8.88584		8.568	0.125	15.0213
TDr_119	TDr1569		DRR208680		8.97	8.65402		8.285	0.11	14.5251
TDr_120	TDr2931		DRR208681		9.01	8.77597		8.478	0.104	14.8635
TDr_121	TDr2331.1		DRR208682		10.29	10.0478		9.745	0.119	17.0848
TDr_122	TDr1958		DRR208683		8.66	8.43155		8.011	0.223	14.0448
TDr_123	TDr1905		DRR208684		11.62	11.4066		11.07	0.177	19.4078
TDr_124	TDr1928		DRR208685		10.93	10.7285		10.465	0.114	18.3471
TDr_125	TDr3322		DRR208686		9.48	9.21694		8.829	0.19	15.4789
TDr_126	TDr2048		DRR208687		9.82	9.61727		9.294	0.175	16.2941
TDr_127	TDr2126		DRR208688		10.08	9.85063		9.521	0.162	16.6921
TDr_128	TDr2249		DRR208689		9.38	9.18831		8.797	0.245	15.4228
TDr_129	TDr2297		DRR208690		9.97	9.72673		9.211	0.324	16.1486
TDr_130	TDr2342		DRR208691		11.08	10.7801		10.389	0.174	18.2139
TDr_131	TDr2355		DRR208692		10.27	10.0447		9.567	0.31	16.7727
TDr_132	TDr2564		DRR208693		8.75	8.52043		8.184	0.143	14.3481
TDr_133	TDr2698		DRR208694		10.55	10.2435		9.857	0.181	17.2812
TDr_134	TDr2974		DRR208695		12.48	12.2014		11.663	0.346	20.4474
TDr_135	TDr2975		DRR208696		9.23	9.04646		8.642	0.26	15.151
TDr_136	TDr3507		DRR208697		10.29	10.066		9.772	0.12	17.1321
TDr_137	TDr3006		DRR208698		10.03	9.80803		9.507	0.131	16.6675
TDr_138	TDr08/00091		DRR208699		7.14	6.9778		6.774	0.092	11.8761
TDr_139	TDr08/01464		DRR208700		7.29	7.11927		6.914	0.077	12.1215
TDr_140	TDr08/00989		DRR208701		6.96	6.77255		6.523	0.111	11.436
TDr_141	TDr09/00050		DRR208702		7.43	7.23656		7.018	0.09	12.3039
TDr_142	TDr09/00055		DRR208703		9.41	9.1689		8.853	0.144	15.521
TDr_144	TDr09/00061		DRR208704		9.15	8.88801		8.577	0.115	15.0371
TDr_145	TDr09/00123		DRR208705		8.34	8.12131		7.846	0.119	13.7555
TDr_146	TDr09/00124		DRR208706		8.76	8.56212		8.287	0.134	14.5287
TDr_147	TDr09/00220		DRR208707		13.21	12.8311		12.406	0.18	21.75
TDr_148	TDr09/00280.1		DRR208708		8.31	8.10426		7.876	0.091	13.8081
TDr_149	TDr09/00324		DRR208709		7.26	7.03285		6.75	0.115	11.834
TDr_150	TDr08/01046		DRR208710		12.03	11.7375		11.343	0.19	19.8864
TDr_151	TDrAme		DRR208711		14.49	14.208		13.735	0.284	24.08
TDr_152	TDrUfenyi		DRR208712		12.72	12.4275		11.852	0.37	20.7788
TDr_153	TDr2365		DRR208713		12.77	12.4827		12.029	0.228	21.0891
TDr_154	TDr1956		DRR208714		10.78	10.6159		10.356	0.157	18.156
TDr_155	TDr2859		DRR208715		11.25	11.052		10.655	0.278	18.6802
TDr_156	TDr07/000732		DRR208716		9.98	9.77966		9.6	0.07	16.8306
TDr_157	TDr08/00764		DRR208717		10.88	10.6783		10.457	0.097	18.3331
TDr_158	TDr09/00155		DRR208718		9.6	9.43931		9.261	0.085	16.2363
TDr_159	TDr96/01724		DRR208719		8.68	8.50695		8.286	0.098	14.5269
TDr_160	TDr08/01287		DRR208720		8.54	8.39209		8.233	0.068	14.434
TDr_161	TDr08/01090		DRR208721		9.38	9.20482		9.042	0.056	15.8523
TDr_162	TDr2366		DRR208722		9.63	9.39703		9.193	0.08	16.117
TDr_163	TDr2467		DRR208723		9.49	9.33781		9.188	0.049	16.1083
TDr_164	TDr3003		DRR208724		9.1	8.9134		8.709	0.101	15.2685
TDr_165	TDr3294		DRR208725		8.55	8.38172		8.231	0.059	14.4305
TDr_166	TDr3338		DRR208726		11.19	10.9676		10.694	0.126	18.7486
TDr_167	TDr3327		DRR208727		10.46	10.2389		9.983	0.105	17.5021
TDr_168	TDr3647		DRR208728		10.31	10.0814		9.816	0.107	17.2093
TDr_169	TDr3965		DRR208729		11.68	11.4488		11.192	0.096	19.6217
TDr_170	TDr3643		DRR208730		10.61	10.3685		10.093	0.123	17.6949
TDr_171	TDr2630		DRR208731		8.74	8.50632		8.281	0.076	14.5181
TDr_172	TDr2984		DRR208732		11.08	10.7556		10.401	0.156	18.2349
TDr_173	TDr3682		DRR208733		9.72	9.53573		9.35	0.058	16.3923
TDr_174	TDr3447		DRR208734		8.74	8.51363		8.315	0.065	14.5777
TDr_175	TDr4100		DRR208735		8.01	7.84619		7.669	0.058	13.4452
TDr_176	TDr2009		DRR208736		10.11	9.88441		9.646	0.079	16.9112
TDr_177	TDr2331.2		DRR208737		9.39	9.16736		8.957	0.059	15.7033
TDr_178	TDr3882		DRR208738		10.82	10.6433		10.461	0.066	18.3401
TDr_179	TDr2032		DRR208739		11.31	11.0836		10.848	0.083	19.0186
TDr_180	TDr11/01036		DRR208740		10.84	10.6316		10.413	0.073	18.2559
TDr_181	TDr09/00082		DRR208741		9.89	9.71308		9.526	0.061	16.7009
TDr_182	TDr09/00043		DRR208742		9.02	8.83557		8.662	0.048	15.1861
TDr_183	TDr09/00364		DRR208743		9.62	9.46798		9.287	0.071	16.2818
TDr_184	TDr08/00083		DRR208744		9.46	9.26915		9.039	0.11	15.8471
TDr_185	TDr08/01919		DRR208745		8.24	8.10606		7.941	0.065	13.9221
TDr_186	TDr09/00216		DRR208746		8.75	8.59859		8.437	0.058	14.7916
TDr_187	TDr11/00271		DRR208747		8.66	8.48401		8.322	0.05	14.59
TDr_188	TDr95/18544		DRR208748		8.96	8.81937		8.634	0.08	15.137
TDr_189	TDr11/00263.2		DRR208749		9.07	8.91093		8.757	0.05	15.3527
TDr_190	TDr11/00787		DRR208750		10.8	10.6114		10.401	0.077	18.2349
TDr_191	TDr09/00385		DRR208751		10.35	10.1619		9.967	0.061	17.474
TDr_192	TDr08/00001		DRR208752		11.28	11.033		10.692	0.175	18.7451
TDr_193	TDr09/00107		DRR208753		10.73	10.5245		10.321	0.064	18.0946
TDr_194	TDr08/00882		DRR208754		10.05	9.88552		9.692	0.072	16.9919
TDr_195	TDr08/010161		DRR208755		8.65	8.45151		8.221	0.093	14.4129
TDr_196	TDr08/01051		DRR208756		9.79	9.61891		9.442	0.053	16.5536
TDr_197	TDr08/00292		DRR208757		10.6	10.4187		10.185	0.113	17.8562
TDr_198	TDr94/01108		DRR208758		10.1	9.91379		9.692	0.092	16.9919
TDr_200	TDr87/00211		DRR208760		9.64	9.64487		9.284	0.068	16.2766
