## Supplementary material for "Evolution of an unstable sex determination system in white Guinea yam (*Dioscorea rotundata*)": Data S4

### Sheet: Sheet1
Data S4. Illumina short reads from 29 Dioscorea abyssinica accessions, 39 Dioscorea praehensilis accessions and two Dioscorea alata accessions.
Sample			Accession No.		Fastq size			Aligned bam information (Reference genome: Haplotype 2)
Name	Information				Original (Gbp)	Filtered (Gbp)		Alignd (Gbp)	Unmapped (Gbp)	Average depth
alata1	D. alata		ERR1019033		87.3077	77.6647		72.743	4.199	127.532
alata2	D. alata		SRR7062294		11.58	11.5672		10.081	1.476	17.6739
ns004_A5689	D. abyssinica:Nigeria		SRR8451439		4.22	4.21445		3.868	0.344	6.78133
ns005_A5690	D. abyssinica:Nigeria		SRR8451438		5.79	5.77892		5.393	0.38	9.45493
ns006_A5691	D. abyssinica:Nigeria		SRR8451437		5.53	5.53216		3.78	1.749	6.62704
ns007_A5693	D. abyssinica:Nigeria		SRR8451434		5.93	5.92664		5.775	0.149	10.1247
ns008_A5694	D. abyssinica:Nigeria		SRR8451371		4.87	4.86764		4.829	0.037	8.46614
ns009_A5695	D. abyssinica:Nigeria		SRR8451459		4.55	4.55066		4.13	0.419	7.24066
ns010_A5696	D. abyssinica:Nigeria		SRR8451458		4.75	4.65012		4.429	0.219	7.76486
ns011_A5697	D. abyssinica:Nigeria		SRR8451382		5.7	5.70173		5.555	0.144	9.73895
ns012_A5699	D. abyssinica:Nigeria		SRR8451381		3.25	3.24992		3.097	0.151	5.42962
ns013_A5700	D. abyssinica:Nigeria		SRR8451384		4.79	4.79276		4.473	0.318	7.842
ns014_A5701	D. abyssinica:Nigeria		SRR8451383		5.99	5.99153		5.616	0.372	9.84589
ns015_A5702	D. abyssinica:Nigeria		SRR8451378		3.96	3.95521		3.662	0.291	6.42017
ns016_A5703	D. abyssinica:Nigeria		SRR8451377		4.53	4.53023		4.154	0.373	7.28274
ns017_A5704	D. abyssinica:Nigeria		SRR8451380		4.95	4.94904		3.765	1.181	6.60075
ns018_A5705	D. abyssinica:Nigeria		SRR8451379		5.54	5.53356		4.845	0.685	8.49419
ns019_A52	D. abyssinica:Benin		SRR8451376		1.66	1.65293		1.632	0.015	2.8612
ns020_A62	D. abyssinica:Benin		SRR8451375		2.35	2.34225		2.31	0.022	4.04986
ns021_A67	D. abyssinica:Benin		SRR8451343		7.54	7.52268		7.408	0.086	12.9876
ns023_A467	D. abyssinica:Benin		SRR8451345		5.72	5.71018		5.638	0.051	9.88447
ns024_A537	D. abyssinica:Benin		SRR8451346		6.22	6.21197		6.139	0.051	10.7628
ns025_A3009	D. abyssinica:Benin		SRR8451347		3.33	3.32305		3.279	0.03	5.7487
ns027_A5068	D. abyssinica:Ghana		SRR8451349		1.98	1.97602		1.931	0.042	3.3854
ns028_A5045	D. abyssinica:Ghana		SRR8451350		2.61	2.60457		2.564	0.037	4.49517
ns029_A5047	D. abyssinica:Ghana		SRR8451351		3.32	3.32161		3.28	0.037	5.75045
ns030_A5048	D. abyssinica:Ghana		SRR8451352		9.39	9.38163		9.272	0.096	16.2555
ns031_A5059	D. abyssinica:Ghana		SRR8451320		10.28	10.2706		8.568	1.688	15.0213
ns032_A5061	D. abyssinica:Ghana		SRR8451319		2.81	2.81217		2.254	0.554	3.95168
ns033_A5066	D. abyssinica:Ghana		SRR8451318		8.09	8.08209		7.957	0.114	13.9501
ns034_A5067	D. abyssinica:Ghana		SRR8451317		7.67	7.66767		7.601	0.056	13.326
ns035_P5344	D. praehensilis:Cameroon		SRR8451316		3.33	3.32552		3.228	0.096	5.65929
ns036_P5350	D. praehensilis:Cameroon		SRR8451315		4.06	4.05785		3.855	0.201	6.75853
ns037_P5358	D. praehensilis:Cameroon		SRR8451314		4.21	4.20888		4.059	0.147	7.11618
ns038_P5369	D. praehensilis:Cameroon		SRR8451313		3.1	3.09886		2.773	0.324	4.86159
ns039_P5378	D. praehensilis:Cameroon		SRR8451322		3.01	3.00797		2.956	0.05	5.18242
ns040_P5381	D. praehensilis:Cameroon		SRR8451321		3.9	3.89819		3.784	0.113	6.63406
ns041_P5404	D. praehensilis:Cameroon		SRR8451462		4.53	4.52463		4.214	0.309	7.38793
ns042_P5413	D. praehensilis:Cameroon		SRR8451463		3.78	3.77736		3.617	0.159	6.34128
ns043_P5417	D. praehensilis:Cameroon		SRR8451460		4.61	4.61008		4.41	0.198	7.73155
ns044_P5420	D. praehensilis:Cameroon		SRR8451461		2.25	2.24921		2.098	0.15	3.67819
ns045_P5424	D. praehensilis:Cameroon		SRR8451466		5.3	5.30095		4.873	0.426	8.54328
ns046_P5427	D. praehensilis:Cameroon		SRR8451467		4.25	4.24976		4.201	0.047	7.36514
ns047_P5430	D. praehensilis:Cameroon		SRR8451464		3.34	3.33361		3.223	0.108	5.65052
ns048_P5434	D. praehensilis:Cameroon		SRR8451465		2.8	2.79516		2.726	0.068	4.77919
ns049_P5438	D. praehensilis:Cameroon		SRR8451468		3.64	3.63433		3.008	0.625	5.27358
ns050_P5441	D. praehensilis:Cameroon		SRR8451469		4.13	4.1249		3.891	0.232	6.82165
ns051_P5448	D. praehensilis:Cameroon		SRR8451449		4.73	4.72847		4.641	0.086	8.13654
ns054_P5318	D. praehensilis:Cameroon		SRR8451450		5.04	5.04063		4.409	0.626	7.7298
ns055_P5746	D. praehensilis:Nigeria		SRR8451453		3.8	3.80171		3.366	0.433	5.90123
ns056_P5708	D. praehensilis:Nigeria		SRR8451452		6.19	6.18593		5.782	0.399	10.1369
ns057_P5710	D. praehensilis:Nigeria		SRR8451455		3.89	3.88916		3.406	0.481	5.97135
ns058_P5713	D. praehensilis:Nigeria		SRR8451454		3.24	3.23707		3.009	0.225	5.27534
ns059_P5716	D. praehensilis:Nigeria		SRR8451457		2.56	2.55543		2.525	0.028	4.4268
ns061_P5720	D. praehensilis:Nigeria		SRR8451430		3.87	3.86953		3.692	0.176	6.47276
ns062_P5723	D. praehensilis:Nigeria		SRR8451431		3.63	3.63264		2.691	0.939	4.71782
ns063_P5728	D. praehensilis:Nigeria		SRR8451432		3.75	3.74409		3.394	0.348	5.95031
ns064_P5729	D. praehensilis:Nigeria		SRR8451433		7.31	7.31044		6.276	1.029	11.003
ns065_P424	D. praehensilis:Benin		SRR8451426		3.46	3.45199		3.406	0.031	5.97135
ns066_P425	D. praehensilis:Benin		SRR8451427		1.63	1.62449		1.603	0.016	2.81036
ns067_P457	D. praehensilis:Benin		SRR8451428		4.21	4.20075		4.06	0.122	7.11794
ns068_P462	D. praehensilis:Benin		SRR8451429		4.33	4.32207		4.223	0.081	7.40371
ns069_P323	D. praehensilis:Benin		SRR8451435		4.22	4.21237		4.149	0.047	7.27397
ns070_P464	D. praehensilis:Benin		SRR8451436		5.29	5.28184		5.216	0.047	9.14462
ns073_P2990	D. praehensilis:Benin		SRR8451409		2.88	2.87284		2.834	0.028	4.96853
ns075_P4918	D. praehensilis:Ghana		SRR8451415		2.45	2.4434		2.162	0.278	3.79039
ns076_P4919	D. praehensilis:Ghana		SRR8451414		5.46	5.45246		4.996	0.448	8.75892
ns077_P4920	D. praehensilis:Ghana		SRR8451413		6.04	6.03092		5.487	0.534	9.61973
ns078_P4921	D. praehensilis:Ghana		SRR8451412		4.73	4.72929		4.404	0.318	7.72103
ns079_P4928	D. praehensilis:Ghana		SRR8451407		3.77	3.76926		3.519	0.245	6.16946
